# KLF7 is a general inducer of human pluripotency

**DOI:** 10.1101/2023.09.06.556189

**Authors:** Mattia Arboit, Irene Zorzan, Marco Pellegrini, Paolo Martini, Elena Carbognin, Graziano Martello

## Abstract

Pluripotency is the capacity to give rise to all differentiated cells of the body and the germ line and is governed by a self-reinforcing network of transcription factors. The forced expression of only some of these factors enables the reprogramming of somatic cells to pluripotency. In murine cells, several kruppel-like factors (KLFs) have been identified as stabilisers and inducers of pluripotency. Human somatic cells are routinely reprogrammed by expression of KLF4 in combination with OCT4, SOX2 and cMYC (OSKM). An extensive transcriptome analysis revealed, however, that KLF4 is barely expressed in conventional human pluripotent stem cells (PSCs). Here we show that KLF7 is robustly expressed in conventional human PSCs and it allows transcription factor-mediated somatic reprogramming. Moreover, we find that KLF7 is highly expressed in naive PSCs and its forced expression in conventional hPSCs induces upregulation of naive markers and boosts efficiency of chemical resetting to naive PSCs, overall suggesting that KLF7 is a general human pluripotency factor and an inducer of pluripotency.
