## Supplementary Tables 1 2 3 for "KLF7 is a general inducer of human pluripotency"

### Sheet: Supplementary Table 1
Supplementary Table 1: List of published RNA sequencing datasets used for bioinformatic analyses
Sample Accession	Cell Line	Colture Medium	Laboratory	Reference
Fibroblasts
GSM2448850	HFF-1	DMEM 15% FBS	Hao W	Chen et al. Transcriptomic profiles of human foreskin fibroblast cells in response to orf virus Bioinformatics, Volume 26, Issue 1, January 2010, Pages 139–140 PMID: 28938587
GSM2448851	HFF-1	DMEM 15% FBS	Hao W	Chen et al. Transcriptomic profiles of human foreskin fibroblast cells in response to orf virus Bioinformatics, Volume 26, Issue 1, January 2010, Pages 139–140 PMID: 28938587
GSM2448852	HFF-1	DMEM 15% FBS	Hao W	Chen et al. Transcriptomic profiles of human foreskin fibroblast cells in response to orf virus Bioinformatics, Volume 26, Issue 1, January 2010, Pages 139–140 PMID: 28938587
GSM1553088	BJ fibroblasts	DMEM 10% FBS	Diekmann	Marthandan S, Priebe S, Baumgart M, Groth M et al. Similarities in Gene Expression Profiles during In Vitro Aging of Primary Human Embryonic Lung and Foreskin Fibroblasts. Biomed Res Int 2015;2015:731938. PMID: 26339636
GSM1553089	BJ fibroblasts	DMEM 10% FBS	Diekmann	Marthandan S, Priebe S, Baumgart M, Groth M et al. Similarities in Gene Expression Profiles during In Vitro Aging of Primary Human Embryonic Lung and Foreskin Fibroblasts. Biomed Res Int 2015;2015:731938. PMID: 26339636
GSM1553090	BJ fibroblasts	DMEM 10% FBS	Diekmann	Marthandan S, Priebe S, Baumgart M, Groth M et al. Similarities in Gene Expression Profiles during In Vitro Aging of Primary Human Embryonic Lung and Foreskin Fibroblasts. Biomed Res Int 2015;2015:731938. PMID: 26339636
GSM2988896	BJ fibroblasts	DMEM 10% FBS	Martello	Giulitti S, Pellegrini M, Zorzan I, Martini P et al. Direct generation of human naive induced pluripotent stem cells from somatic cells in microfluidics. Nat Cell Biol 2019 Feb;21(2):275-286. PMID: 30598530
GSM2988906	IMR90 fibroblasts	DMEM 10% FBS	Martello	Giulitti S, Pellegrini M, Zorzan I, Martini P et al. Direct generation of human naive induced pluripotent stem cells from somatic cells in microfluidics. Nat Cell Biol 2019 Feb;21(2):275-286. PMID: 30598530
GSM2988905	W138 fibroblasts	DMEM 10% FBS	Martello	Giulitti S, Pellegrini M, Zorzan I, Martini P et al. Direct generation of human naive induced pluripotent stem cells from somatic cells in microfluidics. Nat Cell Biol 2019 Feb;21(2):275-286. PMID: 30598530
Conventional PSCs
GSM2218660	Male Primed ES - WIBR1 (XY)	FGF/KSR	Jaenisch	Theunissen, T. W. et al. Molecular criteria for defining the naive human pluripotent state. Cell Stem Cell 19, 502–515 (2016).
GSM2988902	BJ-iPSCs HPD00	mTeSR1	Martello	Giulitti S, Pellegrini M, Zorzan I, Martini P et al. Direct generation of human naive induced pluripotent stem cells from somatic cells in microfluidics. Nat Cell Biol 2019 Feb;21(2):275-286. PMID: 30598530
GSM5592628	H9 rep 1	E8	Martello	Zorzan et al., 2023 Chemical conversion of human conventional Pluripotent Stem Cells to Trophoblast Stem Cells following transient naive genes activation.
GSM5592629	H9 rep 2	E8	Martello	Zorzan et al., 2023 Chemical conversion of human conventional Pluripotent Stem Cells to Trophoblast Stem Cells following transient naive genes activation.
GSM5592630	H9 rep 3	E8	Martello	Zorzan et al., 2023 Chemical conversion of human conventional Pluripotent Stem Cells to Trophoblast Stem Cells following transient naive genes activation.
GSM5592631	HPD00 rep 1	E8	Martello	Zorzan et al., 2023 Chemical conversion of human conventional Pluripotent Stem Cells to Trophoblast Stem Cells following transient naive genes activation.
GSM5592632	HPD00 rep 2	E8	Martello	Zorzan et al., 2023 Chemical conversion of human conventional Pluripotent Stem Cells to Trophoblast Stem Cells following transient naive genes activation.
GSM5592633	HPD00 rep 3	E8	Martello	Zorzan et al., 2023 Chemical conversion of human conventional Pluripotent Stem Cells to Trophoblast Stem Cells following transient naive genes activation.
GSM5592640	KiPS PRIMED rep1	E8	Martello	Zorzan et al., 2023 Chemical conversion of human conventional Pluripotent Stem Cells to Trophoblast Stem Cells following transient naive genes activation.
GSM5592641	KiPS PRIMED rep2	E8	Martello	Zorzan et al., 2023 Chemical conversion of human conventional Pluripotent Stem Cells to Trophoblast Stem Cells following transient naive genes activation.
GSM5592642	KiPS PRIMED rep3	E8	Martello	Zorzan et al., 2023 Chemical conversion of human conventional Pluripotent Stem Cells to Trophoblast Stem Cells following transient naive genes activation.
GSM5592643	KiPS PRIMED rep4	E8	Martello	Zorzan et al., 2023 Chemical conversion of human conventional Pluripotent Stem Cells to Trophoblast Stem Cells following transient naive genes activation.
GSM6754209	KiPS_Rep_1	E8	Martello	Zorzan et al., 2023 Chemical conversion of human conventional Pluripotent Stem Cells to Trophoblast Stem Cells following transient naive genes activation.
GSM6754210	KiPS_Rep_2	E8	Martello	Zorzan et al., 2023 Chemical conversion of human conventional Pluripotent Stem Cells to Trophoblast Stem Cells following transient naive genes activation.
GSM6754211	KiPS_Rep_3	E8	Martello	Zorzan et al., 2023 Chemical conversion of human conventional Pluripotent Stem Cells to Trophoblast Stem Cells following transient naive genes activation.
GSM4116151	H9 ESCs	mTeSR1	Theunissen	Dong C, Beltcheva M, Gontarz P, Zhang B et al. Derivation of trophoblast stem cells from naïve human pluripotent stem cells. Elife 2020 Feb 12;9. PMID: 32048992
GSM4116153	H9 ESCs StemPro	mTeSR1	Theunissen	Dong C, Beltcheva M, Gontarz P, Zhang B et al. Derivation of trophoblast stem cells from naïve human pluripotent stem cells. Elife 2020 Feb 12;9. PMID: 32048992
GSM4116152	AN iPSCs	mTeSR1	Theunissen	Dong C, Beltcheva M, Gontarz P, Zhang B et al. Derivation of trophoblast stem cells from naïve human pluripotent stem cells. Elife 2020 Feb 12;9. PMID: 32048992
GSM5381189	H9 ESCs	mTeSR1	Kim J.	Jang YJ, Kim M, Lee BK, Kim J. Induction of human trophoblast stem-like cells from primed pluripotent stem cells. Proc Natl Acad Sci U S A 2022 May 17;119(20):e2115709119. PMID: 35537047
GSM5381190	H9 ESCs	mTeSR1	Kim J.	Jang YJ, Kim M, Lee BK, Kim J. Induction of human trophoblast stem-like cells from primed pluripotent stem cells. Proc Natl Acad Sci U S A 2022 May 17;119(20):e2115709119. PMID: 35537047
GSM5381199	ACS1023-iPSCs	mTeSR1	Kim J.	Jang YJ, Kim M, Lee BK, Kim J. Induction of human trophoblast stem-like cells from primed pluripotent stem cells. Proc Natl Acad Sci U S A 2022 May 17;119(20):e2115709119. PMID: 35537047
GSM5381200	ACS1023-iPSCs	mTeSR1	Kim J.	Jang YJ, Kim M, Lee BK, Kim J. Induction of human trophoblast stem-like cells from primed pluripotent stem cells. Proc Natl Acad Sci U S A 2022 May 17;119(20):e2115709119. PMID: 35537047
GSM4026158	H1 ESCs	mTeSR1	Shan Y.	Wei Y, Wang T, Ma L, Zhang Y et al. Efficient derivation of human trophoblast stem cells from primed pluripotent stem cells. Sci Adv 2021 Aug;7(33). PMID: 34380613
GSM4026159	HN10 ESCs	mTeSR1	Shan Y.	Wei Y, Wang T, Ma L, Zhang Y et al. Efficient derivation of human trophoblast stem cells from primed pluripotent stem cells. Sci Adv 2021 Aug;7(33). PMID: 34380613
SRX3156749	hiPSC 55F E8	E8	Polo JM	Liu, X. et al. Comprehensive characterization of distinct states of human naive pluripotency generated by reprogramming. Nat. Methods 14, 1055–1062 (2017).
SRX3156747	hiPSC 32F E8	E8	Polo JM	Liu, X. et al. Comprehensive characterization of distinct states of human naive pluripotency generated by reprogramming. Nat. Methods 14, 1055–1062 (2017).
GSM3913617	KiPS empty vector DMSO 1	E8	Martello	Zorzan I, Pellegrini M, Arboit M, Incarnato D et al. The transcriptional regulator ZNF398 mediates pluripotency and epithelial character downstream of TGF-beta in human PSCs. Nat Commun 2020 May 12;11(1):2364. PMID: 32398665
GSM3913618	KiPS empty vector DMSO 2	E8	Martello	Zorzan I, Pellegrini M, Arboit M, Incarnato D et al. The transcriptional regulator ZNF398 mediates pluripotency and epithelial character downstream of TGF-beta in human PSCs. Nat Commun 2020 May 12;11(1):2364. PMID: 32398665
GSM3913619	KiPS empty vector DMSO 3	E8	Martello	Zorzan I, Pellegrini M, Arboit M, Incarnato D et al. The transcriptional regulator ZNF398 mediates pluripotency and epithelial character downstream of TGF-beta in human PSCs. Nat Commun 2020 May 12;11(1):2364. PMID: 32398665
GSM3913620	KiPS empty vector DMSO 4	E8	Martello	Zorzan I, Pellegrini M, Arboit M, Incarnato D et al. The transcriptional regulator ZNF398 mediates pluripotency and epithelial character downstream of TGF-beta in human PSCs. Nat Commun 2020 May 12;11(1):2364. PMID: 32398665
GSM1888620	hiPSC11	FGF/KSR	Hochedlinger	Choi J, Lee S, Mallard W, Clement K et al. A comparison of genetically matched cell lines reveals the equivalence of human iPSCs and ESCs. Nat Biotechnol 2015 Nov;33(11):1173-81. PMID: 26501951
GSM1888622	hiPSC1	FGF/KSR	Hochedlinger	Choi J, Lee S, Mallard W, Clement K et al. A comparison of genetically matched cell lines reveals the equivalence of human iPSCs and ESCs. Nat Biotechnol 2015 Nov;33(11):1173-81. PMID: 26501951
GSM1888624	hiPSC2	FGF/KSR	Hochedlinger	Choi J, Lee S, Mallard W, Clement K et al. A comparison of genetically matched cell lines reveals the equivalence of human iPSCs and ESCs. Nat Biotechnol 2015 Nov;33(11):1173-81. PMID: 26501951
GSM1888626	hiPSC3	FGF/KSR	Hochedlinger	Choi J, Lee S, Mallard W, Clement K et al. A comparison of genetically matched cell lines reveals the equivalence of human iPSCs and ESCs. Nat Biotechnol 2015 Nov;33(11):1173-81. PMID: 26501951
GSM1888628	hiPSC8	FGF/KSR	Hochedlinger	Choi J, Lee S, Mallard W, Clement K et al. A comparison of genetically matched cell lines reveals the equivalence of human iPSCs and ESCs. Nat Biotechnol 2015 Nov;33(11):1173-81. PMID: 26501951
GSM1888630	hiPSC9	FGF/KSR	Hochedlinger	Choi J, Lee S, Mallard W, Clement K et al. A comparison of genetically matched cell lines reveals the equivalence of human iPSCs and ESCs. Nat Biotechnol 2015 Nov;33(11):1173-81. PMID: 26501951
GSM1888631	hESC2.1	FGF/KSR	Hochedlinger	Choi J, Lee S, Mallard W, Clement K et al. A comparison of genetically matched cell lines reveals the equivalence of human iPSCs and ESCs. Nat Biotechnol 2015 Nov;33(11):1173-81. PMID: 26501951
GSM1888632	hESC2.2	FGF/KSR	Hochedlinger	Choi J, Lee S, Mallard W, Clement K et al. A comparison of genetically matched cell lines reveals the equivalence of human iPSCs and ESCs. Nat Biotechnol 2015 Nov;33(11):1173-81. PMID: 26501951
GSM1888633	hESC2.3	FGF/KSR	Hochedlinger	Choi J, Lee S, Mallard W, Clement K et al. A comparison of genetically matched cell lines reveals the equivalence of human iPSCs and ESCs. Nat Biotechnol 2015 Nov;33(11):1173-81. PMID: 26501951
GSM1888641	hESC3.1	FGF/KSR	Hochedlinger	Choi J, Lee S, Mallard W, Clement K et al. A comparison of genetically matched cell lines reveals the equivalence of human iPSCs and ESCs. Nat Biotechnol 2015 Nov;33(11):1173-81. PMID: 26501951
GSM1888642	hESC3.2	FGF/KSR	Hochedlinger	Choi J, Lee S, Mallard W, Clement K et al. A comparison of genetically matched cell lines reveals the equivalence of human iPSCs and ESCs. Nat Biotechnol 2015 Nov;33(11):1173-81. PMID: 26501951
GSM1888643	hESC3.3	FGF/KSR	Hochedlinger	Choi J, Lee S, Mallard W, Clement K et al. A comparison of genetically matched cell lines reveals the equivalence of human iPSCs and ESCs. Nat Biotechnol 2015 Nov;33(11):1173-81. PMID: 26501951
GSM1888637	hESC2.6 G12	FGF/KSR	Hochedlinger	Choi J, Lee S, Mallard W, Clement K et al. A comparison of genetically matched cell lines reveals the equivalence of human iPSCs and ESCs. Nat Biotechnol 2015 Nov;33(11):1173-81. PMID: 26501951
GSM1888639	hESC2.6 G13	FGF/KSR	Hochedlinger	Choi J, Lee S, Mallard W, Clement K et al. A comparison of genetically matched cell lines reveals the equivalence of human iPSCs and ESCs. Nat Biotechnol 2015 Nov;33(11):1173-81. PMID: 26501951
GSM1888640	hESC2.6 G5	FGF/KSR	Hochedlinger	Choi J, Lee S, Mallard W, Clement K et al. A comparison of genetically matched cell lines reveals the equivalence of human iPSCs and ESCs. Nat Biotechnol 2015 Nov;33(11):1173-81. PMID: 26501951
GSM1888648	hESC3.6 G15	FGF/KSR	Hochedlinger	Choi J, Lee S, Mallard W, Clement K et al. A comparison of genetically matched cell lines reveals the equivalence of human iPSCs and ESCs. Nat Biotechnol 2015 Nov;33(11):1173-81. PMID: 26501951
GSM1888649	hESC3.6 G2	FGF/KSR	Hochedlinger	Choi J, Lee S, Mallard W, Clement K et al. A comparison of genetically matched cell lines reveals the equivalence of human iPSCs and ESCs. Nat Biotechnol 2015 Nov;33(11):1173-81. PMID: 26501951
GSM1888650	hESC3.6 G3	FGF/KSR	Hochedlinger	Choi J, Lee S, Mallard W, Clement K et al. A comparison of genetically matched cell lines reveals the equivalence of human iPSCs and ESCs. Nat Biotechnol 2015 Nov;33(11):1173-81. PMID: 26501951
Naive PSCs
GSM5592634	HPD01 rep 1	RSeT	Martello	Zorzan et al., 2023 Chemical conversion of human conventional Pluripotent Stem Cells to Trophoblast Stem Cells following transient naive genes activation.
GSM5592635	HPD01 rep 2	RSeT	Martello	Zorzan et al., 2023 Chemical conversion of human conventional Pluripotent Stem Cells to Trophoblast Stem Cells following transient naive genes activation.
GSM5592636	HPD01 rep 3	RSeT	Martello	Zorzan et al., 2023 Chemical conversion of human conventional Pluripotent Stem Cells to Trophoblast Stem Cells following transient naive genes activation.
GSM5592637	HPD06 rep 1	RSeT	Martello	Zorzan et al., 2023 Chemical conversion of human conventional Pluripotent Stem Cells to Trophoblast Stem Cells following transient naive genes activation.
GSM5592638	HPD06 rep 2	RSeT	Martello	Zorzan et al., 2023 Chemical conversion of human conventional Pluripotent Stem Cells to Trophoblast Stem Cells following transient naive genes activation.
GSM5592639	HPD06 rep 3	RSeT	Martello	Zorzan et al., 2023 Chemical conversion of human conventional Pluripotent Stem Cells to Trophoblast Stem Cells following transient naive genes activation.
ERR590400 (E-MTAB-2857)	H9_reset_R1	t2iLGo	Smith	Takashima, Y. et al. Resetting transcription factor control circuitry toward ground-state pluripotency in. Hum. Cell 158, 1254–1269 (2014).
ERR590398 (E-MTAB-2857)	H9_reset_R2	t2iLGo	Smith	Takashima, Y. et al. Resetting transcription factor control circuitry toward ground-state pluripotency in. Hum. Cell 158, 1254–1269 (2014).
ERR590399 (E-MTAB-2857)	H9_reset_R3	t2iLGo	Smith	Takashima, Y. et al. Resetting transcription factor control circuitry toward ground-state pluripotency in. Hum. Cell 158, 1254–1269 (2014).
ERR1273705 (E-MTAB-4461)	HNES1_R1	2iLGoRivitC	Smith/Nichols	Ge Guo, Ferdinand von Meyenn, Fatima Santos, Yaoyao Chen, Wolf Reik, Paul Bertone, Austin Smith, Jennifer Nichols. Naive pluripotent stem cells derived directly from isolated cells of the human inner cell mass doi 10.1016/j.stemcr.2016.02.005 PMID 26947977 DOI 10.1016/j.stemcr.2016.02.005
ERR1273706 (E-MTAB-4461)	HNES1_R2	2iLGoRivitC	Smith/Nichols	Ge Guo, Ferdinand von Meyenn, Fatima Santos, Yaoyao Chen, Wolf Reik, Paul Bertone, Austin Smith, Jennifer Nichols. Naive pluripotent stem cells derived directly from isolated cells of the human inner cell mass doi 10.1016/j.stemcr.2016.02.005 PMID 26947977 DOI 10.1016/j.stemcr.2016.02.005
ERR1273707 (E-MTAB-4461)	HNES1_R3	2iLGoRivitC	Smith/Nichols	Ge Guo, Ferdinand von Meyenn, Fatima Santos, Yaoyao Chen, Wolf Reik, Paul Bertone, Austin Smith, Jennifer Nichols. Naive pluripotent stem cells derived directly from isolated cells of the human inner cell mass doi 10.1016/j.stemcr.2016.02.005 PMID 26947977 DOI 10.1016/j.stemcr.2016.02.005
ERR1273708 (E-MTAB-4461)	HNES2_R1	2iLGoRivitC	Smith/Nichols	Ge Guo, Ferdinand von Meyenn, Fatima Santos, Yaoyao Chen, Wolf Reik, Paul Bertone, Austin Smith, Jennifer Nichols. Naive pluripotent stem cells derived directly from isolated cells of the human inner cell mass doi 10.1016/j.stemcr.2016.02.005 PMID 26947977 DOI 10.1016/j.stemcr.2016.02.005
ERR1273709 (E-MTAB-4461)	HNES2_R2	2iLGoRivitC	Smith/Nichols	Ge Guo, Ferdinand von Meyenn, Fatima Santos, Yaoyao Chen, Wolf Reik, Paul Bertone, Austin Smith, Jennifer Nichols. Naive pluripotent stem cells derived directly from isolated cells of the human inner cell mass doi 10.1016/j.stemcr.2016.02.005 PMID 26947977 DOI 10.1016/j.stemcr.2016.02.005
ERR1273710 (E-MTAB-4461)	HNES2_R3	2iLGoRivitC	Smith/Nichols	Ge Guo, Ferdinand von Meyenn, Fatima Santos, Yaoyao Chen, Wolf Reik, Paul Bertone, Austin Smith, Jennifer Nichols. Naive pluripotent stem cells derived directly from isolated cells of the human inner cell mass doi 10.1016/j.stemcr.2016.02.005 PMID 26947977 DOI 10.1016/j.stemcr.2016.02.005
ERR1273711 (E-MTAB-4461)	HNES3_R1	2iLGoRivitC	Smith/Nichols	Ge Guo, Ferdinand von Meyenn, Fatima Santos, Yaoyao Chen, Wolf Reik, Paul Bertone, Austin Smith, Jennifer Nichols. Naive pluripotent stem cells derived directly from isolated cells of the human inner cell mass doi 10.1016/j.stemcr.2016.02.005 PMID 26947977 DOI 10.1016/j.stemcr.2016.02.005
ERR1273712 (E-MTAB-4461)	HNES3_R2	2iLGoRivitC	Smith/Nichols	Ge Guo, Ferdinand von Meyenn, Fatima Santos, Yaoyao Chen, Wolf Reik, Paul Bertone, Austin Smith, Jennifer Nichols. Naive pluripotent stem cells derived directly from isolated cells of the human inner cell mass doi 10.1016/j.stemcr.2016.02.005 PMID 26947977 DOI 10.1016/j.stemcr.2016.02.005
ERR1273713 (E-MTAB-4461)	HNES3_R3	2iLGoRivitC	Smith/Nichols	Ge Guo, Ferdinand von Meyenn, Fatima Santos, Yaoyao Chen, Wolf Reik, Paul Bertone, Austin Smith, Jennifer Nichols. Naive pluripotent stem cells derived directly from isolated cells of the human inner cell mass doi 10.1016/j.stemcr.2016.02.005 PMID 26947977 DOI 10.1016/j.stemcr.2016.02.005
GSM2988904	niPSCs BJ HPD04 (uF, p21)	RSeT	Martello	Giulitti S, Pellegrini M, Zorzan I, Martini P et al. Direct generation of human naive induced pluripotent stem cells from somatic cells in microfluidics. Nat Cell Biol 2019 Feb;21(2):275-286. PMID: 30598530
GSM2988907	niPSCs BJ HPD07 (uF, p5)	RSeT	Martello	Giulitti S, Pellegrini M, Zorzan I, Martini P et al. Direct generation of human naive induced pluripotent stem cells from somatic cells in microfluidics. Nat Cell Biol 2019 Feb;21(2):275-286. PMID: 30598530
GSM2988908	niPSCs BJ HPD08 (uF, p10)	RSeT	Martello	Giulitti S, Pellegrini M, Zorzan I, Martini P et al. Direct generation of human naive induced pluripotent stem cells from somatic cells in microfluidics. Nat Cell Biol 2019 Feb;21(2):275-286. PMID: 30598530
GSM2988900	niPSCs HFF HPD06 (uF, p10)	RSeT	Martello	Giulitti S, Pellegrini M, Zorzan I, Martini P et al. Direct generation of human naive induced pluripotent stem cells from somatic cells in microfluidics. Nat Cell Biol 2019 Feb;21(2):275-286. PMID: 30598530
GSM2988903	niPSCs BJ HPD03 (uF, p17)	RSeT	Martello	Giulitti S, Pellegrini M, Zorzan I, Martini P et al. Direct generation of human naive induced pluripotent stem cells from somatic cells in microfluidics. Nat Cell Biol 2019 Feb;21(2):275-286. PMID: 30598530
GSM2988901	Reset H9 (p35)	2iLGo	Martello	Giulitti S, Pellegrini M, Zorzan I, Martini P et al. Direct generation of human naive induced pluripotent stem cells from somatic cells in microfluidics. Nat Cell Biol 2019 Feb;21(2):275-286. PMID: 30598530
GSM2988897	niPSCs BJ (uF, p0)	RSeT	Martello	Giulitti S, Pellegrini M, Zorzan I, Martini P et al. Direct generation of human naive induced pluripotent stem cells from somatic cells in microfluidics. Nat Cell Biol 2019 Feb;21(2):275-286. PMID: 30598530
GSM2988899	niPSCs BJ HPD05 (well, p10)	RSeT	Martello	Giulitti S, Pellegrini M, Zorzan I, Martini P et al. Direct generation of human naive induced pluripotent stem cells from somatic cells in microfluidics. Nat Cell Biol 2019 Feb;21(2):275-286. PMID: 30598530
GSM2988898	niPSCs BJ HPD01 (uF, p16)	RSeT	Martello	Giulitti S, Pellegrini M, Zorzan I, Martini P et al. Direct generation of human naive induced pluripotent stem cells from somatic cells in microfluidics. Nat Cell Biol 2019 Feb;21(2):275-286. PMID: 30598530
SRX3177343	hIPSC 55F r5iLAF	5iLAF	Polo JM	Liu, X. et al. Comprehensive characterization of distinct states of human naive pluripotency generated by reprogramming. Nat. Methods 14, 1055–1062 (2017).
SRX3175292	hIPSC 32F r5iLAF	5iLAF	Polo JM	Liu, X. et al. Comprehensive characterization of distinct states of human naive pluripotency generated by reprogramming. Nat. Methods 14, 1055–1062 (2017).
SRX3145604	hIPSC 55F rt2iLGoY	5iLAF	Polo JM	Liu, X. et al. Comprehensive characterization of distinct states of human naive pluripotency generated by reprogramming. Nat. Methods 14, 1055–1062 (2017).
SRX3161831	hIPSC 32F rt2iLGoY	5iLAF	Polo JM	Liu, X. et al. Comprehensive characterization of distinct states of human naive pluripotency generated by reprogramming. Nat. Methods 14, 1055–1062 (2017).
TSCs
GSM6754197	ccTSC.01_p10_Rep_1	TS medium	Martello	Zorzan et al., 2023 Chemical conversion of human conventional Pluripotent Stem Cells to Trophoblast Stem Cells following transient naive genes activation.
GSM6754198	ccTSC.01_p10_Rep_2	TS medium	Martello	Zorzan et al., 2023 Chemical conversion of human conventional Pluripotent Stem Cells to Trophoblast Stem Cells following transient naive genes activation.
GSM6754199	ccTSC.01_p10_Rep_3	TS medium	Martello	Zorzan et al., 2023 Chemical conversion of human conventional Pluripotent Stem Cells to Trophoblast Stem Cells following transient naive genes activation.
GSM6754200	ccTSC.02_p10_Rep_1	TS medium	Martello	Zorzan et al., 2023 Chemical conversion of human conventional Pluripotent Stem Cells to Trophoblast Stem Cells following transient naive genes activation.
GSM6754201	ccTSC.02_p10_Rep_2	TS medium	Martello	Zorzan et al., 2023 Chemical conversion of human conventional Pluripotent Stem Cells to Trophoblast Stem Cells following transient naive genes activation.
GSM6754202	ccTSC.03_p10_Rep_3	TS medium	Martello	Zorzan et al., 2023 Chemical conversion of human conventional Pluripotent Stem Cells to Trophoblast Stem Cells following transient naive genes activation.
GSM6754203	H9-TSC_Rep_1	TS medium	Martello	Zorzan et al., 2023 Chemical conversion of human conventional Pluripotent Stem Cells to Trophoblast Stem Cells following transient naive genes activation.
GSM6754204	H9-TSC_Rep_2	TS medium	Martello	Zorzan et al., 2023 Chemical conversion of human conventional Pluripotent Stem Cells to Trophoblast Stem Cells following transient naive genes activation.
GSM6754205	H9-TSC_Rep_3	TS medium	Martello	Zorzan et al., 2023 Chemical conversion of human conventional Pluripotent Stem Cells to Trophoblast Stem Cells following transient naive genes activation.
GSM6754206	HPD06-TSC_Rep_1	TS medium	Martello	Zorzan et al., 2023 Chemical conversion of human conventional Pluripotent Stem Cells to Trophoblast Stem Cells following transient naive genes activation.
GSM6754207	HPD06-TSC_Rep_2	TS medium	Martello	Zorzan et al., 2023 Chemical conversion of human conventional Pluripotent Stem Cells to Trophoblast Stem Cells following transient naive genes activation.
GSM6754208	HPD06-TSC_Rep_3	TS medium	Martello	Zorzan et al., 2023 Chemical conversion of human conventional Pluripotent Stem Cells to Trophoblast Stem Cells following transient naive genes activation.
GSM4116158	H9 naive TSCs	TS medium	Theunissen	Dong C, Beltcheva M, Gontarz P, Zhang B et al. Derivation of trophoblast stem cells from naïve human pluripotent stem cells. Elife 2020 Feb 12;9. PMID: 32048992
GSM4276363	H9 naive TSCs	TS medium	Theunissen	Dong C, Beltcheva M, Gontarz P, Zhang B et al. Derivation of trophoblast stem cells from naïve human pluripotent stem cells. Elife 2020 Feb 12;9. PMID: 32048992
GSM4116159	AN naive TSCs	TS medium	Theunissen	Dong C, Beltcheva M, Gontarz P, Zhang B et al. Derivation of trophoblast stem cells from naïve human pluripotent stem cells. Elife 2020 Feb 12;9. PMID: 32048992
GSM4276364	AN naive TSCs	TS medium	Theunissen	Dong C, Beltcheva M, Gontarz P, Zhang B et al. Derivation of trophoblast stem cells from naïve human pluripotent stem cells. Elife 2020 Feb 12;9. PMID: 32048992
GSM4116160	WIBR3 naive TSCs	TS medium	Theunissen	Dong C, Beltcheva M, Gontarz P, Zhang B et al. Derivation of trophoblast stem cells from naïve human pluripotent stem cells. Elife 2020 Feb 12;9. PMID: 32048992
GSM4276365	BT5	TS medium	Theunissen	Dong C, Beltcheva M, Gontarz P, Zhang B et al. Derivation of trophoblast stem cells from naïve human pluripotent stem cells. Elife 2020 Feb 12;9. PMID: 32048992
GSM427636	BT5	TS medium	Theunissen	Dong C, Beltcheva M, Gontarz P, Zhang B et al. Derivation of trophoblast stem cells from naïve human pluripotent stem cells. Elife 2020 Feb 12;9. PMID: 32048992
GSM5381209	CT27	TS medium	Kim J.	Jang YJ, Kim M, Lee BK, Kim J. Induction of human trophoblast stem-like cells from primed pluripotent stem cells. Proc Natl Acad Sci U S A 2022 May 17;119(20):e2115709119. PMID: 35537047
GSM5381210	CT27	TS medium	Kim J.	Jang YJ, Kim M, Lee BK, Kim J. Induction of human trophoblast stem-like cells from primed pluripotent stem cells. Proc Natl Acad Sci U S A 2022 May 17;119(20):e2115709119. PMID: 35537047
GSM5381195	H9-TSCs	TS medium	Kim J.	Jang YJ, Kim M, Lee BK, Kim J. Induction of human trophoblast stem-like cells from primed pluripotent stem cells. Proc Natl Acad Sci U S A 2022 May 17;119(20):e2115709119. PMID: 35537047
GSM5381196	H9-TSCs	TS medium	Kim J.	Jang YJ, Kim M, Lee BK, Kim J. Induction of human trophoblast stem-like cells from primed pluripotent stem cells. Proc Natl Acad Sci U S A 2022 May 17;119(20):e2115709119. PMID: 35537047
GSM5381205	ACS1023-TSCs	TS medium	Kim J.	Jang YJ, Kim M, Lee BK, Kim J. Induction of human trophoblast stem-like cells from primed pluripotent stem cells. Proc Natl Acad Sci U S A 2022 May 17;119(20):e2115709119. PMID: 35537047
GSM5381206	ACS1023-TSCs	TS medium	Kim J.	Jang YJ, Kim M, Lee BK, Kim J. Induction of human trophoblast stem-like cells from primed pluripotent stem cells. Proc Natl Acad Sci U S A 2022 May 17;119(20):e2115709119. PMID: 35537047
GSM4026164	hTSblast	TS medium	Shan Y.	Wei Y, Wang T, Ma L, Zhang Y et al. Efficient derivation of human trophoblast stem cells from primed pluripotent stem cells. Sci Adv 2021 Aug;7(33). PMID: 34380613
GSM4026160	H1-TSCs_PSA	TS medium	Shan Y.	Wei Y, Wang T, Ma L, Zhang Y et al. Efficient derivation of human trophoblast stem cells from primed pluripotent stem cells. Sci Adv 2021 Aug;7(33). PMID: 34380613
GSM4026161	H1-TSCs_PSB	TS medium	Shan Y.	Wei Y, Wang T, Ma L, Zhang Y et al. Efficient derivation of human trophoblast stem cells from primed pluripotent stem cells. Sci Adv 2021 Aug;7(33). PMID: 34380613
GSM4026162	HN10-TSCs_PSA	TS medium	Shan Y.	Wei Y, Wang T, Ma L, Zhang Y et al. Efficient derivation of human trophoblast stem cells from primed pluripotent stem cells. Sci Adv 2021 Aug;7(33). PMID: 34380613
GSM4026163	HN10-TSCs_PSB	TS medium	Shan Y.	Wei Y, Wang T, Ma L, Zhang Y et al. Efficient derivation of human trophoblast stem cells from primed pluripotent stem cells. Sci Adv 2021 Aug;7(33). PMID: 34380613

### Sheet: Supplementary Table 2
Supplementary Table 2: Primary and secondary antibodies used in immunofluorescence
Target	Species	Dilution	Supplier	Cat. Number
Anti-OCT4	Mouse	1:200	Santa Cruz	sc-5279
Anti-NANOG	Rabbit	1:100	Cell Signaling Technologies	D73G4
Anti-GATA3	Goat	1:100	R&D	AF2605
Anti-KLF17	Rabbit	1:100	Atlas Antibodies	HPA024629
Anti-Goat IgG (H+L) Secondary Antibody Alexa Fluor 488	Donkey	1:500	ThermoFisher	A-11055
Anti-Mouse IgG (H+L) Secondary Antibody Alexa Fluor 568	Donkey	1:500	ThermoFisher	A-10037

### Sheet: Supplementary Table 3
Supplementary Table 3. Primers used for qRT-PCR
Target	Forward primer sequence	Reverse primer sequence
ACTA2	GGAAAAGATCTGGCACCACT	GAGTCATTTTCTCCCGGTTG
CER1	GAAATGCGGGTCTGTTCATT	AGTGCATCGTGGTGAACTTG
DPPA5	AAGTGGATGCTCCAGTCCAT	ATCCAAGGGCCTAGTTCGAG
EOMES	CCTTCTCAGAAACGCAATTCA	TTGTCTCTGAAGCCTTTTGC
GAPDH	CGAGATCCCTCCAAAATCAA	GGCAGAGATGATGACCCTTT
GATA6	GCAAAAATACTTCCCCCACA	TCTCCCGCACCAGTCATC
KLF4	CCCAATTACCCATCCTTCCT	CAGGTGTGCCTTGAGATGG
KLF7	CTCATGGGAGGGATGTGAGT	ACCTGGAAAAACACCTGTCG
KLF17	CACACAGGTGAGAGGCCATA	TATGCGGGTACACACCAGAT
MESP1	CTGTTGGAGACCTGGATGC	CGTCAGTTGTCCCTTGTCAC
NANOG	TTTGTGGGCCTGAAGAAAACT	AGGGCTGTCCTGAATAAGCAG
NES	AGGAGAAACAGGGCCTACAGA	GGAGGGTCCTGTACGTGGC
OTX2	CAAAGTGAGACCTGCCAAAAAGA	TGGACAAGGGATCTGACAGTG
PAX3	TCCACAAGCTGTGTCAGATCC	GCGTTGGAAGGAATCGTGCT
PAX6	TGGGCAGGTATTACGAGACTG	ACTCCCGCTTATACTGGGCTA
POU5F1 / OCT4	GTGGAGGAAGCTGACAACAA	ATTCTCCAGGTTGCCTCTCA
PRDM14	GAGCCTTCAGGTCACAGAGC	TCCACACAGGGGGTGTACTT
SOX1	GCTGACACCAGACTTGGGTTT	CCCCTCGAGCAAAGAAAACG
SOX2	GCCGAGTGGAAACTTTTGTCG	GGCAGCGTGTACTTATCCTTCT
SOX17	ACGCCGAGTTGAGCAAGA	TCTGCCTCCTCCACGAAG
TBXT1/T	TATGAGCCTCGAATCCACATAGT	CCTCGTTCTGATAAGCAGTCAC
TFCP2L1	GGAGTTCCAGCCATGCTCTT	CCTGCTTGAAGATGGGCAGA
ZIC2	CATGCACGGTCCACACCTC	CTCATGGACCTTCATGTGCTT
ZNF398	TGGCAAGAATCTCAGCCAAGA	GTGGAGTAAAGTGCTTAGGGC
